# Hidden dynamic signatures drive substrate selectivity in the disordered phosphoproteome

**DOI:** 10.1101/866558

**Authors:** Min-Hyung Cho, James O. Wrabl, James Taylor, Vincent J. Hilser

## Abstract

Phosphorylation sites are hyper-abundant in the disordered proteins of eukaryotes, suggesting that conformational dynamics (or heterogeneity) may play a major role in determining to what extent a kinase interacts with a particular substrate. In biophysical terms, substrate selectivity may be determined not just by the structural and chemical complementarity between the kinase and its protein substrates, but also by the free energy difference between the conformational ensembles that are recognized by the kinase and those that are not. To test this hypothesis, we developed an informatics framework based on statistical thermodynamics, which allows us to probe for dynamic contributions to phosphorylation, as evaluated by the ability to predict Ser/Thr/ Tyr phosphorylation sites in the disordered proteome. Essential to this framework is a decomposition of substrate sequence information into two types: vertical information encoding conserved kinase specificity motifs and horizontal (distributed) information encoding substrate conformational dynamics that are embedded, but often not apparent, within position specific conservation patterns. We find not only that conformational dynamics play a major role, but that they are the dominant contribution to substrate selectivity. In fact, the main substrate classifier distinguishing selectivity is the magnitude of change in compaction of the disordered chain upon phosphorylation. Thus, in addition to providing fundamental insights into the underlying mechanistic consequences of phosphorylation across the entire proteome, our approach provides a novel statistical thermodynamic strategy for partitioning any sequence-based search into contributions from direct chemical and structural complementarity and those from changes in conformational dynamics. Using this framework, we developed a high-performance open-source phosphorylation site predictor, PHOSforUS, which is freely available at https://github.com/bxlab/PHOSforUS.
