## Supplementary Data File 2: List of the ortholog groups for "Hidden dynamic signatures drive substrate selectivity in the disordered phosphoproteome"

### Sheet: Sheet1
	Uniprot accession number	OMA acession number	Entry name	Protein length
1	Q92481	IGHPGME	AP2B_HUMAN	460
2	P24468	HHVIKED	COT2_HUMAN	414
3	Q01954	GKINQRQ	BNC1_HUMAN	994
4	Q68CJ9	SRMAACS	CR3L3_HUMAN	461
5	Q15329	NNRYPFN	E2F5_HUMAN	346
6	A9YTQ3	DSPPWAS	AHRR_HUMAN	701
7	Q14209	NTPFVSF	E2F2_HUMAN	437
8	P15336	LNSMNGQ	ATF2_HUMAN	505
9	Q96BA8	HLDHFVE	CR3L1_HUMAN	519
10	Q01543	GWGSNMN	FLI1_HUMAN	452
11	Q99856	MKPKWEE	ARI3A_HUMAN	593
12	Q9H2P0	ERAHPRD	ADNP_HUMAN	1102
13	Q9P0K8	TGFAFPP	FOXJ2_HUMAN	574
14	Q9Y2D1	GQEEVGM	ATF5_HUMAN	282
15	P16220	SVIHTTQ	CREB1_HUMAN	341
16	Q8IUX7	EETDDKW	AEBP1_HUMAN	1158
17	P35222	MAWNEXP	CTNB1_HUMAN	781
18	Q92988	YSGPYGH	DLX4_HUMAN	240
19	O43186	VDLMHPA	CRX_HUMAN	299
20	Q9Y6Y1	GKNEHSH	CMTA1_HUMAN	1673
21	O14867	RKKCFPS	BACH1_HUMAN	736
22	P10275	GPWMENY	ANDR_HUMAN	920
23	O14978	SECGEAM	ZN263_HUMAN	683
24	P53805	RMRVNYN	RCAN1_HUMAN	252
25	Q9UQR1	GDSQHPF	ZN148_HUMAN	794
26	Q9HC78	EQQFMAG	ZBT20_HUMAN	741
27	Q16650	IGNRVYM	TBR1_HUMAN	682
28	O60902	PTGCAEP	SHOX2_HUMAN	331
29	O15266	NVSRATE	SHOX_HUMAN	292
30	O60481	HPINMNM	ZIC3_HUMAN	467
31	Q5VZL5	TEMSEDT	ZMYM4_HUMAN	1548
32	Q9H8N7	SGHWSGG	ZN395_HUMAN	513
33	Q9Y6X8	SIEATNH	ZHX2_HUMAN	837
34	P10074	RERGQYC	TZAP_HUMAN	688
35	O15198	CSASYPH	SMAD9_HUMAN	467
36	P52630	WFTDGAK	STAT2_HUMAN	851
37	Q63HK5	PQRDGCK	TSH3_HUMAN	1081
38	Q04206	PTAEPML	TF65_HUMAN	551
39	P19793	ESPGPFM	RXRA_HUMAN	462
40	Q13285	YTCAENQ	STF1_HUMAN	461
41	P48443	YGNYPHF	RXRG_HUMAN	463
42	Q9NPG3	KQRFFTQ	UBN1_HUMAN	1134
43	Q15672	PKRCGRK	TWST1_HUMAN	202
44	Q9UKY1	RSHMGYE	ZHX1_HUMAN	873
45	O95238	RWLNKD	SPDEF_HUMAN	335
46	P19532	PGTATFH	TFE3_HUMAN	575
47	P58304	RAQEHST	VSX2_HUMAN	361
48	Q6PML9	MVAGACM	ZNT9_HUMAN	568
49	Q15697	QSFRQFC	ZN174_HUMAN	407
50	Q12800	NEEYTEH	TFCP2_HUMAN	502
51	O43829	AFTTHAH	ZBT14_HUMAN	449
52	Q14188	TMVTQTH	TFDP2_HUMAN	446
53	Q99626	YHVAAAN	CDX2_HUMAN	313
54	Q6ZMG9	GVMFLHH	CERS6_HUMAN	384
55	Q8WYA1	FAMDGKF	BMAL2_HUMAN	636
56	P18846	HIAQQMS	ATF1_HUMAN	271
57	P35869	PTGCDAK	AHR_HUMAN	848
58	Q9UFF9	TSQIICE	CNOT8_HUMAN	292
59	Q9UHB7	SYSADHY	AFF4_HUMAN	1163
60	Q9NR48	MNIECKG	ASH1L_HUMAN	2969
61	Q9Y2W7	NIFHPET	CSEN_HUMAN	256
62	P36894	TICCCTL	BMR1A_HUMAN	532
63	Q8TEY5	FSPFQGL	CR3L4_HUMAN	395
64	Q9H161	HMGGLFG	ALX4_HUMAN	411
65	Q13363	YVLDPYH	CTBP1_HUMAN	440
66	Q07687	QTQRMNS	DLX2_HUMAN	328
67	Q96SQ7	ETQPFRE	ATOH8_HUMAN	321
68	Q92754	EDRHDGN	AP2C_HUMAN	450
69	O94983	YGVSACT	CMTA2_HUMAN	1202
70	Q6DJT9	EEAHSSM	PLAG1_HUMAN	500
71	P52945	HTWKGQW	PDX1_HUMAN	283
72	P78337	RPQPSHD	PITX1_HUMAN	314
73	Q99697	YEDMYPS	PITX2_HUMAN	317
74	O75364	TEARVRX	PITX3_HUMAN	302
75	P25791	EWTKLNG	RBTN2_HUMAN	158
76	Q92766	IPKNFRR	RREB1_HUMAN	1687
77	P28356	NADFSSC	HXD9_HUMAN	352
78	Q9Y2N7	MDWQDHR	HIF3A_HUMAN	669
79	O60663	LLCKVDY	LMX1B_HUMAN	402
80	Q9UPW6	YCDLPVG	SATB2_HUMAN	733
81	Q14119	VDSMPFL	VEZF1_HUMAN	521
82	Q9UIU6	MCGEMEA	SIX4_HUMAN	781
83	Q07352	PMSESPN	TISB_HUMAN	338
84	Q15475	VHSMHGH	SIX1_HUMAN	284
85	Q9NQX0	RIPQGTW	PRDM6_HUMAN	595
86	O75469	ANGYHFN	NR1I2_HUMAN	434
87	P78426	MHTSEND	NKX61_HUMAN	367
88	Q9BVI0	DFSIHRR	PHF20_HUMAN	1012
89	Q02363	NANFSEH	ID2_HUMAN	134
90	Q02535	LYDMNDC	ID3_HUMAN	119
91	P61968	PWKRCAG	LMO4_HUMAN	165
92	Q9ULX9	MGENTPH	MAFF_HUMAN	164
93	Q00978	NFWEESH	IRF9_HUMAN	393
94	P20265	DYPLQSN	PO3F2_HUMAN	443
95	Q9Y2G1	SPFTHLQ	MYRF_HUMAN	1151
96	Q06710	PRKQMRV	PAX8_HUMAN	450
97	P48380	HATRVSQ	RFX3_HUMAN	749
98	Q9BYE7	YPYIRCA	PCGF6_HUMAN	350
99	O94916	NADIFQQ	NFAT5_HUMAN	1531
100	Q9HAP2	TILSCQQ	MLXIP_HUMAN	919
101	Q8IU81	KMPWAML	I2BP1_HUMAN	584
102	P35453	KECPAPA	HXD13_HUMAN	343
103	Q9Y5W3	GLQERWP	KLF2_HUMAN	355
104	P17275	FYDDSFL	JUNB_HUMAN	347
105	Q02556	LLPDWWV	IRF8_HUMAN	426
106	Q9UM63	ECGKKYH	PLAL1_HUMAN	463
107	Q9Y5J3	GIGHIPW	HEY1_HUMAN	304
108	Q96JM7	FENQNTT	LMBL3_HUMAN	780
109	Q01101	KEAYADP	INSM1_HUMAN	510
110	Q02548	QPSCPIQ	PAX5_HUMAN	391
111	P26367	GCQPQEG	PAX6_HUMAN	422
112	P35548	TSWIQEA	MSX2_HUMAN	267
113	Q7Z5J4	PYYPEDC	RAI1_HUMAN	1906
114	Q9UL17	MPASDEG	TBX21_HUMAN	535
115	Q9Y458	EVYLHNI	TBX22_HUMAN	520
116	P04637	FHKKGEP	P53_HUMAN	393
117	Q8IUM7	QAKPGGW	NPAS4_HUMAN	802
118	Q9UKL0	PIKSPDN	RCOR1_HUMAN	485
119	Q6P0N0	MCHSNCQ	M18BP_HUMAN	1132
120	P15036	RSWNSQS	ETS2_HUMAN	469
121	P20393	LCPTHMY	NR1D1_HUMAN	614
122	Q14978	DNGFKKH	NOLC1_HUMAN	699
123	Q13127	IVCEMKM	REST_HUMAN	1097
124	P32519	MITENSL	ELF1_HUMAN	619
125	Q9BRJ9	EWLPEEP	MESP1_HUMAN	268
126	Q9UIH9	FPVGDPD	KLF15_HUMAN	416
127	O14593	GADSGHM	RFXK_HUMAN	260
128	Q32MZ4	TGKDCVD	LRRF1_HUMAN	808
129	P14316	LPYNSSW	IRF2_HUMAN	349
130	P35398	FKSLAGC	RORA_HUMAN	523
131	P36956	IMAGATP	SRBP1_HUMAN	1147
132	O15525	ARENESM	MAFG_HUMAN	162
133	Q99593	HHAAMYQ	TBX5_HUMAN	518
134	P23759	CQRADSI	PAX7_HUMAN	505
135	Q06945	GENPAWC	SOX4_HUMAN	474
136	P17535	APVYANL	JUND_HUMAN	347
137	P37231	QRCQFRS	PPARG_HUMAN	505
138	Q12968	WPLPSHY	NFAC3_HUMAN	1075
139	P51843	WGCSCGA	NR0B1_HUMAN	470
140	Q96RI1	HPDNPQH	NR1H4_HUMAN	486
141	Q01538	KCFDYSH	MYT1_HUMAN	1121
142	O75360	CFPHPYN	PROP1_HUMAN	226
143	Q13148	FCEIKRK	TADBP_HUMAN	414
144	P41134	CSDERIM	ID1_HUMAN	155
145	Q92833	EVAGMCR	JARD2_HUMAN	1246
146	Q86VZ6	QHIEDNH	JAZF1_HUMAN	243
147	P49116	DIQPEDQ	NR2C2_HUMAN	596
148	P10244	YGQNDWK	MYBB_HUMAN	700
149	O43474	TLNMGEY	KLF4_HUMAN	513
150	P08651	RERXSKR	NFIC_HUMAN	508
151	P35227	FLQCPAA	PCGF2_HUMAN	344
152	P51449	QGPDSYC	RORG_HUMAN	518
153	O00470	AMYDPHV	MEIS1_HUMAN	390
154	Q06546	DLFWTHL	GABPA_HUMAN	454
155	P43694	KMSPGGH	GATA4_HUMAN	442
156	O14686	LPGVGVM	KMT2D_HUMAN	5537
157	O75626	NFNLFPR	PRDM1_HUMAN	825
158	Q13562	LMGFDGH	NDF1_HUMAN	356
159	Q14994	GLTCPFA	NR1I3_HUMAN	352
160	O96028	EYVMVHR	NSD2_HUMAN	1365
161	P54845	GSGDHTH	NRL_HUMAN	237
162	P28069	FPEHALS	PIT1_HUMAN	291
163	Q99743	AQVTNQH	NPAS2_HUMAN	824
164	P28360	NMPEDVL	MSX1_HUMAN	303
165	P10242	CGKTEEH	MYB_HUMAN	640
166	Q9NZI5	NLKRGPY	GRHL1_HUMAN	618
167	P01270	EHRHTVE	PTHY_HUMAN	115
168	O43189	GTRPRLW	PHF1_HUMAN	567
169	P13631	NKERLFP	RARG_HUMAN	454
170	P54274	LRYKFNN	TERF1_HUMAN	439
171	Q9P2R6	PCRRLNS	RERE_HUMAN	1566
172	P52739	YHLKQHM	ZN131_HUMAN	623
173	P52747	TVHMPQP	ZN143_HUMAN	638
174	P11473	FTQFRPP	VDR_HUMAN	427
175	P20226	PQLYHSQ	TBP_HUMAN	339
176	Q14587	CSKAFNT	ZN268_HUMAN	947
177	P17028	TWNHLPD	ZNF24_HUMAN	368
178	Q9HB58	QCHHVSK	SP110_HUMAN	689
179	P35713	YLNCSRT	SOX18_HUMAN	384
180	Q9NQB0	SLPPITX	TF7L2_HUMAN	619
181	P37275	CPYCARG	ZEB1_HUMAN	1124
182	P17480	ETFVQSM	UBF1_HUMAN	764
183	Q9NZL3	VQHEMET	ZN224_HUMAN	707
184	P47974	PCANNAF	TISD_HUMAN	494
185	Q01664	RGCPEAH	TFAP4_HUMAN	338
186	Q9P2K3	ANRNNQG	RCOR3_HUMAN	495
187	O43680	SSNCEGA	TCF21_HUMAN	179
188	Q92753	WEQLHDY	RORB_HUMAN	470
189	O00268	QHHKAQE	TAF4_HUMAN	1085
190	Q7RTU7	PPFFHVN	SCX_HUMAN	201
191	Q12772	WWTSAVT	SRBP2_HUMAN	1141
192	Q15562	WQTRALG	TEAD2_HUMAN	447
193	P17861	LIHFDHI	XBP1_HUMAN	261
194	Q9Y6Q9	FRQQRMA	NCOA3_HUMAN	1424
195	Q15365	TLTKLHQ	PCBP1_HUMAN	356
196	Q9Y4Z2	ADHSFYG	NGN3_HUMAN	214
197	P54821	YPPTCAN	PRRX1_HUMAN	245
198	O95948	MLSPNFE	ONEC2_HUMAN	504
199	Q99583	RANHITW	MNT_HUMAN	582
200	P10828	CIFVGMA	THB_HUMAN	461
201	Q16621	ELYCDIF	NFE2_HUMAN	373
202	Q04864	KLWQDCA	REL_HUMAN	619
203	Q13485	PQMGPGT	SMAD4_HUMAN	552
204	P35711	PPPKSKX	SOX5_HUMAN	763
205	P42226	PTPEPQM	STAT6_HUMAN	847
206	O15178	SGGWLIP	TBXT_HUMAN	435
207	Q01196	PRVNHST	RUNX1_HUMAN	453
208	P55055	DELCRVC	NR1H2_HUMAN	460
209	Q9NQV7	RSCNDKT	PRDM9_HUMAN	894
210	P32242	SYPMSYS	OTX1_HUMAN	354
211	Q13207	SPAPEHH	TBX2_HUMAN	712
212	Q86T24	GKTFYVC	KAISO_HUMAN	672
213	Q9BQY4	CFSMSPF	RHXF2_HUMAN	288
214	P57082	QSFPTHF	TBX4_HUMAN	545
215	Q01826	SGHLMKS	SATB1_HUMAN	763
216	Q06330	DMPHFGL	SUH_HUMAN	500
217	O60284	MDKYSRI	ST18_HUMAN	1047
218	Q99576	YQLHNFN	T22D3_HUMAN	134
219	P42229	TKLLCML	STA5A_HUMAN	794
220	Q9NSC2	QADCSDL	SALL1_HUMAN	1324
221	P19838	CAIHLAV	NFKB1_HUMAN	968
222	O95997	KIFDAPP	PTTG1_HUMAN	202
223	P52952	DKKELCA	NKX25_HUMAN	324
224	Q9NRY4	WAPGSDG	RHG35_HUMAN	1499
225	P12755	QIRVCDK	SKI_HUMAN	728
226	P40763	ECASSPM	STAT3_HUMAN	770
227	Q9UBX0	KPHRPWM	HESX1_HUMAN	185
228	Q15543	MTHKAME	TAF13_HUMAN	124
229	Q9NPC8	ASMNGNK	SIX2_HUMAN	291
230	Q15796	PNNTEYN	SMAD2_HUMAN	467
231	Q99717	PDEQLGQ	SMAD5_HUMAN	465
232	O15105	GCCMGKS	SMAD7_HUMAN	426
233	Q9Y6X0	RMHSLNF	SETBP_HUMAN	1596
234	P56693	PYYGHAG	SOX10_HUMAN	466
235	P48382	NPEGGAH	RFX5_HUMAN	616
236	P51692	IWLNRQQ	STA5B_HUMAN	787
237	Q13033	SEPEICT	STRN3_HUMAN	797
238	O95343	YPTHFFL	SIX3_HUMAN	332
239	Q13950	XVVALGE	RUNX2_HUMAN	521
240	P40879	MLMQFTE	S26A3_HUMAN	764
241	O43167	QPEQMHV	ZBT24_HUMAN	697
242	Q99592	PYEPAHL	ZBT18_HUMAN	522
243	Q9UID6	MNEHPKK	ZN639_HUMAN	485
244	Q02447	HQGENAG	SP3_HUMAN	781
245	P22415	PECNIDY	USF1_HUMAN	310
246	P42681	YCKNITR	TXK_HUMAN	527
247	P17014	CHIIKPE	ZNF12_HUMAN	697
248	Q9BT49	MQLSNSM	THAP7_HUMAN	309
249	P67809	GQQRRPY	YBOX1_HUMAN	324
250	P10276	AECSESY	RARA_HUMAN	462
251	Q13105	CSAYQSM	ZBT17_HUMAN	803
252	P24278	QPDHSNR	ZBT25_HUMAN	435
253	Q13761	GLWPEQM	RUNX3_HUMAN	415
254	Q8WVM7	EAMPEKY	STAG1_HUMAN	1258
255	P35716	VKCVFMD	SOX11_HUMAN	441
256	Q9UHF7	QHYESCH	TRPS1_HUMAN	1281
257	Q13952	MLQGATM	NFYC_HUMAN	458
258	Q16649	DMVLENK	NFIL3_HUMAN	462
259	Q3KNV8	NSHITCK	PCGF3_HUMAN	242
260	O14948	IINMESS	TFEC_HUMAN	347
261	Q9Y4X4	KMSHVHR	KLF12_HUMAN	402
262	Q96ST3	GRDELCN	SIN3A_HUMAN	1273
263	P04198	SCTASTM	MYCN_HUMAN	464
264	Q9HBD1	DNVQYFQ	RC3H2_HUMAN	1191
265	Q9H6I2	LSPIGDM	SOX17_HUMAN	414
266	P08047	MGIMNFS	SP1_HUMAN	785
267	Q15797	EVFHCNS	SMAD1_HUMAN	465
268	Q96EB6	LAIMKPD	SIR1_HUMAN	747
269	O43435	TTYEHYL	TBX1_HUMAN	398
270	Q15714	EDSGHQQ	T22D1_HUMAN	1073
271	P17542	SFTEDQD	TAL1_HUMAN	331
272	O60248	GYGSSHC	SOX15_HUMAN	233
273	O43298	EMEPGTN	ZBT43_HUMAN	467
274	P10826	WTENILK	RARB_HUMAN	455
275	P06400	DNIFHTS	RB_HUMAN	928
276	P42224	NEPQFHS	STAT1_HUMAN	750
277	Q04727	NSEHTRD	TLE4_HUMAN	773
278	P11831	ATTHSTK	SRF_HUMAN	508
279	P53999	GDDNMFQ	TCP4_HUMAN	127
280	P84022	RHTEIPS	SMAD3_HUMAN	425
281	O43541	CKSFGAQ	SMAD6_HUMAN	496
282	O95863	EGYVAFP	SNAI1_HUMAN	264
283	O43623	GVEAEKF	SNAI2_HUMAN	268
284	Q9UMR3	KEPSENT	TBX20_HUMAN	447
285	Q14190	PCEVAHF	SIM2_HUMAN	667
286	P48436	STFTYMS	SOX9_HUMAN	509
287	O95218	DLWGDNE	ZRAB2_HUMAN	330
288	P57073	SHWDQPV	SOX8_HUMAN	446
289	Q8N5A5	KKADTHK	ZGPAT_HUMAN	531
290	Q33E94	AHRMPVY	RFX4_HUMAN	735
291	O15119	QSMRSYE	TBX3_HUMAN	743
292	O15156	PNGDDSP	ZBT7B_HUMAN	539
293	Q15554	TVQESEW	TERF2_HUMAN	542
294	Q03164	KSGVMYF	KMT2A_HUMAN	3969
295	O15405	QQHHMQL	TOX3_HUMAN	576
296	Q15911	GMFDNTP	ZFHX3_HUMAN	3703
297	Q9H582	QKFASND	ZN644_HUMAN	1327
298	Q9UJ78	TWPRILN	ZMYM5_HUMAN	669
299	Q5JUK2	GALSCCE	SOLH1_HUMAN	328
300	Q6NUN9	FNEPCKY	ZN746_HUMAN	644
301	Q9UBW7	SWETMEF	ZMYM2_HUMAN	1377
302	Q9NVV9	HQRKRIQ	THAP1_HUMAN	213
303	P41221	RSKVTCK	WNT5A_HUMAN	380
304	Q2M1K9	WDFRKET	ZN423_HUMAN	1284
305	P48431	QHYQGAP	SOX2_HUMAN	317
306	Q02446	NGWQIIT	SP4_HUMAN	784
307	Q15583	HFCQPAD	TGIF1_HUMAN	401
308	Q8TBZ8	PEGHQCG	ZN564_HUMAN	553
309	P17947	PRMCLPY	SPI1_HUMAN	270
310	Q86VK4	ASNNGEN	ZN410_HUMAN	478
311	Q14186	HGKGLRH	TFDP1_HUMAN	410
312	P15923	AHVHRPH	TFE2_HUMAN	654
313	Q9Y2X9	NNMGNLA	ZN281_HUMAN	895
314	Q2QGD7	TKPFACP	ZXDC_HUMAN	858
315	O75362	VGPNNTK	ZN217_HUMAN	1048
316	Q8TDD2	LEEEAHY	SP7_HUMAN	431
317	Q9Y4E5	TITIIDH	ZN451_HUMAN	1061
318	P09874	YLKKFKC	PARP1_HUMAN	1014
319	O75081	AHREFMP	MTG16_HUMAN	653
320	P06401	GSPHWPG	PRGR_HUMAN	933
321	Q8TAX0	GPALKTK	OSR1_HUMAN	266
322	Q92786	QRDSWKL	PROX1_HUMAN	737
323	Q9UGL1	VEMKVCL	KDM5B_HUMAN	1544
324	Q12857	XSPHATP	NFIA_HUMAN	509
325	Q9H1E3	WGGSWSL	NUCKS_HUMAN	243
326	P14652	DNAQPTP	HXB2_HUMAN	356
327	Q99453	QSQGWAT	PHX2B_HUMAN	314
328	P13349	MMDGCQF	MYF5_HUMAN	255
329	P23409	SPCQDQI	MYF6_HUMAN	242
330	Q13547	VSIRAHD	HDAC1_HUMAN	482
331	Q86SE9	MTRWRLH	PCGF5_HUMAN	256
332	Q9NP66	NSQRNGD	HM20A_HUMAN	347
333	Q05925	SSIMVMS	HME1_HUMAN	392
334	P20719	HSSRYGY	HXA5_HUMAN	270
335	O14896	LYRGKEM	IRF6_HUMAN	467
336	Q5TA89	HSKAFAA	HES5_HUMAN	166
337	O15162	IGPCIVC	PLS1_HUMAN	318
338	Q00613	LICWSPQ	HSF1_HUMAN	529
339	Q13887	MPNQFLQ	KLF5_HUMAN	457
340	P50539	AVQLINI	MXI1_HUMAN	228
341	Q92886	QCAPCLP	NGN1_HUMAN	237
342	O14813	NCSPTPD	PHX2A_HUMAN	284
343	Q15466	PWCPAGQ	NR0B2_HUMAN	257
344	Q9GZV8	HCGVFTD	PRD14_HUMAN	571
345	Q9H3D4	VIQHIWD	P63_HUMAN	680
346	Q15596	DQLYMAL	NCOA2_HUMAN	1464
347	P40424	STPNSAX	PBX1_HUMAN	430
348	P78543	PSKNYIM	BTG2_HUMAN	158
349	Q16520	DSNDTSY	BATF_HUMAN	125
350	Q9BWX5	PSWTAGH	GATA5_HUMAN	397
351	Q15699	SSCMLPR	ALX1_HUMAN	326
352	Q9BZS1	FAYFRNH	FOXP3_HUMAN	431
353	Q99958	HMCVPPA	FOXC2_HUMAN	501
354	P55318	DPHYNFN	FOXA3_HUMAN	350
355	Q12948	GRLTSWY	FOXC1_HUMAN	553
356	Q9UI36	VSHPLNH	DACH1_HUMAN	758
357	P15407	MVFTYPS	FOSL1_HUMAN	271
358	Q9H334	TSHAYCT	FOXP1_HUMAN	677
359	O15409	GCENMCE	FOXP2_HUMAN	715
360	Q99929	GCCAARR	ASCL2_HUMAN	193
361	Q99941	PPQLFRC	ATF6B_HUMAN	703
362	P42568	PNRSVHT	AF9_HUMAN	568
363	P41161	SYCAYDR	ETV5_HUMAN	510
364	Q99814	MNSIFDN	EPAS1_HUMAN	870
365	Q92800	PCAKSVQ	EZH1_HUMAN	747
366	Q96BT3	HQFPEPA	CENPT_HUMAN	561
367	Q15910	IKEAWIK	EZH2_HUMAN	746
368	P27540	VSVWPQW	ARNT_HUMAN	789
369	Q9C0J9	LYMCKSK	BHE41_HUMAN	482
370	P55197	HNSGQRG	AF10_HUMAN	1068
371	Q9ULV5	EFQHLCF	HSF4_HUMAN	492
372	P28358	SNMYMPS	HXD10_HUMAN	340
373	Q9C0K0	CPKQENM	BC11B_HUMAN	894
374	Q09472	QQALHQN	EP300_HUMAN	2414
375	Q9NZC4	QQVMDIH	EHF_HUMAN	300
376	Q9UBR4	CSDCQTQ	LHX3_HUMAN	397
377	O15353	CYGQTYP	FOXN1_HUMAN	648
378	Q969G2	CVICNRQ	LHX4_HUMAN	390
379	O75030	PAKMGSK	MITF_HUMAN	526
380	P17482	WSPFSPH	HXB9_HUMAN	250
381	P17096	KPQVSAN	HMGA1_HUMAN	107
382	Q14541	TRRNTFD	HNF4G_HUMAN	408
383	Q03112	PNMWHSM	MECOM_HUMAN	1230
384	P17544	TELSMPM	ATF7_HUMAN	494
385	P56177	QHDSSYS	DLX1_HUMAN	255
386	Q9Y261	AHEAHLK	FOXA2_HUMAN	457
387	Q14469	MNAVSCK	HES1_HUMAN	280
388	O15226	VMDNAHD	NKRF_HUMAN	690
389	P43699	MGHNGTV	NKX21_HUMAN	371
390	Q13951	PVVSKIW	PEBB_HUMAN	182
391	O14770	XVRAEKP	MEIS2_HUMAN	477
392	Q13351	WDGCGWR	KLF1_HUMAN	362
393	Q7RTS3	YCCEAGA	PTF1A_HUMAN	328
394	P61978	DCTGPER	HNRPK_HUMAN	463
395	O96004	YFQSWVL	HAND1_HUMAN	215
396	O43364	MGQNCGS	HXA2_HUMAN	376
397	P32243	KGPWASC	OTX2_HUMAN	289
398	Q9H4Q4	HHANPKT	PRD12_HUMAN	367
399	O00482	SAIQNMH	NR5A2_HUMAN	541
400	P78347	VEVTIEX	GTF2I_HUMAN	998
401	Q9H2S9	CESNPWK	IKZF4_HUMAN	585
402	P09629	LSVMCPG	HXB7_HUMAN	217
403	Q9UJU2	YIMMSNM	LEF1_HUMAN	399
404	Q16666	WGQLGQP	IF16_HUMAN	785
405	Q9BYV9	QEVIHCA	BACH2_HUMAN	841
406	Q16254	DICKCFT	E2F4_HUMAN	413
407	Q06889	SMNIFTN	EGR3_HUMAN	387
408	Q9Y466	CKSGSQG	NR2E1_HUMAN	385
409	Q05195	RMNIQLL	MAD1_HUMAN	221
410	Q06416	LQISHIA	P5F1B_HUMAN	359
411	Q9UHL9	PPWKEPE	GT2D1_HUMAN	959
412	P31270	YETAYGN	HXA11_HUMAN	313
413	Q16656	DHTVHQT	NRF1_HUMAN	503
414	Q9Y5Q3	GRHCTRL	MAFB_HUMAN	323
415	P14651	GPPKCGA	HXB3_HUMAN	431
416	Q8IUR6	NIHVECK	CRERF_HUMAN	639
417	Q96AV8	QYLYVQP	E2F7_HUMAN	911
418	Q8IU89	CIFMKSI	CERS3_HUMAN	383
419	P17676	KNCKKAA	CEBPB_HUMAN	345
420	Q8TE85	MAVFEND	GRHL3_HUMAN	626
421	Q12778	YSKWPGS	FOXO1_HUMAN	655
422	P08151	CPQQVSY	GLI1_HUMAN	1106
423	O95936	WFVTPVQ	EOMES_HUMAN	686
424	Q9BZE0	AFQFFVP	GLIS2_HUMAN	524
425	P35680	GVRYSQP	HNF1B_HUMAN	557
426	Q9NP62	TCHSPQE	GCM1_HUMAN	436
427	P53567	VSVIHTQ	CEBPG_HUMAN	150
428	O75398	MCGQSAA	DEAF1_HUMAN	565
429	Q01094	HVCTTQL	E2F1_HUMAN	437
430	P28324	VICWTSN	ELK4_HUMAN	431
431	Q9Y2V2	ICSIPPK	CHSP1_HUMAN	147
432	P01100	DWEPLYT	FOS_HUMAN	380
433	O00358	QPAGCTG	FOXE1_HUMAN	373
434	Q02930	NTRMPNH	CREB5_HUMAN	508
435	Q6ISB3	ALVPMPN	GRHL2_HUMAN	625
436	Q9H165	EESRSMP	BC11A_HUMAN	835
437	P56178	QYQYPGV	DLX5_HUMAN	289
438	Q92731	GMMKCGS	ESR2_HUMAN	530
439	P04150	PKCMPQL	GCR_HUMAN	777
440	P50222	WHIPQMP	MEOX2_HUMAN	304
441	P47928	HHQRTSI	ID4_HUMAN	161
442	Q00653	VIYHAPH	NFKB2_HUMAN	900
443	P23760	XSAPQSD	PAX3_HUMAN	479
444	Q15788	MTHGTAI	NCOA1_HUMAN	1441
445	P15172	DGMMEYS	MYOD1_HUMAN	320
446	Q16236	MFSLNFQ	NF2L2_HUMAN	605
447	P46531	NEGSCLD	NOTC1_HUMAN	2555
448	Q08050	GTDISWS	FOXM1_HUMAN	763
449	Q9UH92	AHNTEDE	MLX_HUMAN	298
450	Q14872	EGCTKYF	MTF1_HUMAN	753
451	Q9Y468	HREYQSP	LMBL1_HUMAN	840
452	Q9BR39	AWNGEPS	JPH2_HUMAN	696
453	P05412	ELHHQHM	JUN_HUMAN	331
454	P13056	VKACWNE	NR2C1_HUMAN	603
455	O15350	MDVYQMR	P73_HUMAN	636
456	Q07869	FSFTEYQ	PPARA_HUMAN	468
457	Q92570	FHFKHSP	NR4A3_HUMAN	626
458	Q99612	HPPGKAR	KLF6_HUMAN	283
459	A6NCS4	GRSEQPK	NKX26_HUMAN	301
460	Q8NHW3	ILENEKC	MAFA_HUMAN	353
461	Q96QS3	VLSSYCI	ARX_HUMAN	562
462	Q03111	FEPGQKP	ENL_HUMAN	559
463	Q6P1N0	KCDIHDT	C2D1A_HUMAN	951
464	P43268	EGYGYEK	ETV4_HUMAN	484
465	Q9UMN6	QCALCQQ	KMT2B_HUMAN	2715
466	O15516	DNLAKCH	CLOCK_HUMAN	846
467	Q14527	RQVCNHW	HLTF_HUMAN	1009
468	Q16665	TSPSEYC	HIF1A_HUMAN	826
469	Q66K89	IEIMEHA	E4F1_HUMAN	784
470	P62508	MDPVELC	ERR3_HUMAN	458
471	P55317	GHESSDW	FOXA1_HUMAN	472
472	P10071	FHEQPYK	GLI3_HUMAN	1580
473	Q8IWI9	KERWRKH	MGAP_HUMAN	3065
474	Q99684	SCADSLC	GFI1_HUMAN	422
475	O95718	QIPGFIE	ERR2_HUMAN	433
476	P41235	QYKLLPG	HNF4A_HUMAN	474
477	Q8N108	DCELFER	MIER1_HUMAN	512
478	P41182	RMPMANP	BCL6_HUMAN	706
479	Q96I24	GDWSMGT	FUBP3_HUMAN	572
480	P41970	HSSLFQF	ELK3_HUMAN	407
481	Q14865	DSHPKAC	ARI5B_HUMAN	1188
482	P15408	FTYPNVL	FOSL2_HUMAN	326
483	Q15723	TQCQLQT	ELF2_HUMAN	593
484	P35638	RKQSGQW	DDIT3_HUMAN	169
485	Q99543	TTPDRWD	DNJC2_HUMAN	621
486	Q92985	IPWKHNS	IRF7_HUMAN	503
487	Q8WW38	NQRPETQ	FOG2_HUMAN	1151
488	P23771	TDQPRWV	GATA3_HUMAN	443
489	P31268	HKDEGPT	HXA7_HUMAN	230
490	O95096	HHLVQAQ	NKX22_HUMAN	273
491	Q9H116	KNDEGHK	GZF1_HUMAN	711
492	Q15306	EQPHPEI	IRF4_HUMAN	451
493	P15976	YSKTGLY	GATA1_HUMAN	413
494	Q92908	HFGHHNN	GATA6_HUMAN	595
495	Q6NT76	EELMXIS	HMBX1_HUMAN	420
496	P14653	LEYAICN	HXB1_HUMAN	301
497	A0AVK6	PNGHPDM	E2F8_HUMAN	867
498	Q03014	VHPTPFY	HHEX_HUMAN	270
499	O43593	APFWMPT	HAIR_HUMAN	1189
500	P61296	GMDHSHY	HAND2_HUMAN	217
501	Q9UBP5	STCASQR	HEY2_HUMAN	337
502	Q9BQA5	DMTCPSP	HINFP_HUMAN	517
503	Q13568	FYTHQLL	IRF5_HUMAN	498
504	Q9HBE1	HQESIPN	PATZ1_HUMAN	687
505	Q14494	HKHSGPS	NF2L1_HUMAN	772
506	Q12837	HMGMNDV	PO4F2_HUMAN	409
507	Q9Y483	DNWELLQ	MTF2_HUMAN	593
508	Q15319	DVTYHTM	PO4F3_HUMAN	338
509	O00716	CDFDKMP	E2F3_HUMAN	465
510	P14921	TDMECAD	ETS1_HUMAN	441
511	P03372	TMEPLHD	ESR1_HUMAN	595
512	Q14814	TFPHQPR	MEF2D_HUMAN	521
513	Q16534	DCMSPDT	HLF_HUMAN	295
514	P08235	KENGHCS	MCR_HUMAN	984
515	Q6ZN18	LEHATTI	AEBP2_HUMAN	517
516	O75461	VEQNHSN	E2F6_HUMAN	281
517	O14529	MMPPATF	CUX2_HUMAN	1486
518	O00327	YHHEDIP	BMAL1_HUMAN	626
519	P18847	PLEMSVM	ATF3_HUMAN	181
520	P11308	ECAYGSP	ERG_HUMAN	486
521	O14503	LANHEHA	BHE40_HUMAN	412
522	P98177	MMTQVDP	FOXO4_HUMAN	505
523	P10070	QQLGYMR	GLI2_HUMAN	1586
524	P19419	NTAQVCG	ELK1_HUMAN	428
525	Q03989	HPRDFFP	ARI5A_HUMAN	594
526	O43889	VIQISNK	CREB3_HUMAN	371
527	P49715	QYQIAHC	CEBPA_HUMAN	358
528	P50553	ADMNSMA	ASCL1_HUMAN	236
529	Q9Y250	QERQTWN	LZTS1_HUMAN	596
530	P47902	EDWHSYG	CDX1_HUMAN	265
531	O43918	YKHLPAP	AIRE_HUMAN	545
532	P11161	CPLDSFR	EGR2_HUMAN	476
533	Q02078	MMPPLHL	MEF2A_HUMAN	507
534	P85037	VTIGQHH	FOXK1_HUMAN	733
535	Q9Y603	RIQPSLW	ETV7_HUMAN	341
536	Q99607	DGTLCMA	ELF4_HUMAN	663
537	Q03933	QMNPTDH	HSF2_HUMAN	536
538	P18850	NQFCTVK	ATF6A_HUMAN	670
539	Q03060	SDGTQQF	CREM_HUMAN	345
540	Q06413	LVMPNSR	MEF2C_HUMAN	473
541	Q8IX15	RNSHFFQ	HOMEZ_HUMAN	550
542	Q9H2W2	TMYPDIH	MIXL1_HUMAN	232
543	P53539	MMQEVAF	FOSB_HUMAN	338
544	P50548	QHPSPFK	ERF_HUMAN	548
545	P41212	IENNHCP	ETV6_HUMAN	452
546	P10914	MADSTND	IRF1_HUMAN	325
547	P29375	KWAPVAP	KDM5A_HUMAN	1690
548	O95251	VYSTRRV	KAT7_HUMAN	611
549	Q13422	HARNGIS	IKZF1_HUMAN	519
550	Q8WYK2	QEFGTML	JDP2_HUMAN	163
551	P18848	MDWMVEK	ATF4_HUMAN	351
552	P61244	XRALEKA	MAX_HUMAN	160
553	P17483	QSHRCDS	HXB4_HUMAN	251
554	P31260	MEMWMDA	HXA10_HUMAN	410
555	P61371	VSQMHGY	ISL1_HUMAN	349
556	Q12946	MEPHPVY	FOXF1_HUMAN	379
557	Q12951	EPTDKMG	FOXI1_HUMAN	378
558	Q9Y5R6	AGNQWQM	DMRT1_HUMAN	373
559	Q9UKT9	CISLNVL	IKZF3_HUMAN	509
560	P48742	GSGYNNH	LHX1_HUMAN	406
561	Q13118	QMVPLPT	KLF10_HUMAN	480
562	P18146	CSNSLWA	EGR1_HUMAN	543
563	Q13886	DAWKDYC	KLF9_HUMAN	244
564	Q8N196	EAHTLGT	SIX5_HUMAN	739
565	Q15915	AVHHTSS	ZIC1_HUMAN	447
566	Q8IVW6	QNASRIP	ARI3B_HUMAN	561
567	Q9BPY8	KVSKHPD	HOP_HUMAN	73
568	Q32MQ0	PHKISST	ZN750_HUMAN	723
569	O43365	AIYSGYP	HXA3_HUMAN	443
570	Q8TF47	QRPFCSD	ZFP90_HUMAN	636
571	Q96JY0	CLKHMEK	MAEL_HUMAN	434
572	Q9UFW8	YDNENQL	CGBP1_HUMAN	167
573	Q15072	GGSPFAC	OZF_HUMAN	292
574	Q8NHV9	DDCVYIV	RHXF1_HUMAN	184
575	P40425	GAGQMYS	PBX2_HUMAN	430
576	P48378	KHHEGSP	RFX2_HUMAN	723
577	Q9HCS4	SAFFKGP	TF7L1_HUMAN	588
578	Q99608	RMIIWFP	NECD_HUMAN	321
579	Q15406	MPPHYQY	NR6A1_HUMAN	480
580	Q9P0L1	EPASQTW	ZKSC7_HUMAN	754
581	Q6NSW7	ECLVNTT	NANP8_HUMAN	305
582	Q9UBC0	AQLSMEN	HNF6_HUMAN	465
583	Q96IS3	PHAFGPT	RAX2_HUMAN	184
584	Q02086	CKDGDKR	SP2_HUMAN	613
585	P51826	HKAENQL	AFF3_HUMAN	1226
586	P10243	NCEWEAV	MYBA_HUMAN	752
587	Q86UP3	FMINQGG	ZFHX4_HUMAN	3567
588	P09067	AHFTEIE	HXB5_HUMAN	269
589	Q9NZI7	HPSATIQ	UBIP1_HUMAN	540
590	O60682	CKRKRTR	MUSC_HUMAN	206
591	Q9H5V7	IQTEAYE	IKZF5_HUMAN	419
592	Q2TAL8	PIWYSIQ	QRIC1_HUMAN	776
593	P55771	FKGMQTA	PAX9_HUMAN	341
594	P15863	PWANPPG	PAX1_HUMAN	534
595	Q9Y2Y4	VWRDQRI	ZBT32_HUMAN	487
596	Q86TJ2	HDCELAN	TAD2B_HUMAN	420
597	O60861	WADKKDS	GAS7_HUMAN	476
598	Q8TBJ5	CMIPIQP	FEZF2_HUMAN	459
599	O60675	RSIKMDP	MAFK_HUMAN	156
600	Q04743	THHVNRW	EMX2_HUMAN	252
601	P78367	GLGQPVC	NKX32_HUMAN	333
602	P22670	HITQEVQ	RFX1_HUMAN	979
603	Q9BTL4	CRPADNM	IER2_HUMAN	223
604	Q9UKW6	FNDTEET	ELF5_HUMAN	265
605	Q0VG99	LPRPSCQ	MESP2_HUMAN	397
606	Q9NYD6	TPHCAGA	HXC10_HUMAN	342
607	Q9NYW8	SYYTIHY	RBAK_HUMAN	714
608	Q8IYH5	SDTQTSM	ZZZ3_HUMAN	903
609	Q96JS3	GQYPYHL	PGBD1_HUMAN	809
610	P09017	CANIQAP	HXC4_HUMAN	264
611	Q15170	HWKAKRN	TCAL1_HUMAN	157
612	Q6ZN28	DMIQDLH	MACC1_HUMAN	852
613	Q03052	QGTTYRE	PO3F1_HUMAN	451
614	Q9Y2Y9	FNQQTPN	KLF13_HUMAN	288
615	Q13516	PSACGTM	OLIG2_HUMAN	323
616	P09016	KDHQTDL	HXD4_HUMAN	255
617	Q9BQ70	CRIQEDQ	TCF25_HUMAN	676
618	Q9C0A1	TVFCCPY	ZFHX2_HUMAN	2572
619	Q8WUU5	KLECMEF	GATD1_HUMAN	269
620	Q6QHK4	PDKQNYS	FIGLA_HUMAN	219
621	Q5T0F9	DQAQKNK	C2D1B_HUMAN	858
622	Q96S65	GPLKRKF	CSRN1_HUMAN	589
623	Q9UH73	RNGIHYR	COE1_HUMAN	591
624	O15522	YKMKRGR	NKX28_HUMAN	239
625	Q15784	YPYQCAR	NDF2_HUMAN	382
626	Q92858	IPAFDND	ATOH1_HUMAN	354
627	Q9UL68	PEDDFPG	MYT1L_HUMAN	1186
628	P31314	VEQSCML	TLX1_HUMAN	330
629	Q6ZSZ6	EPTALYQ	TSH1_HUMAN	1077
630	Q96SF7	HGMHMIS	TBX15_HUMAN	602
631	O95475	GTPEMLG	SIX6_HUMAN	246
632	Q9HBU1	THRYRSF	BARX1_HUMAN	254
633	Q7Z6K1	EKWLRNM	THAP5_HUMAN	395
634	Q9NRE2	MKYQYLR	TSH2_HUMAN	1034
635	Q6N043	NGSKSKC	Z280D_HUMAN	979
636	Q10586	PKEPTSC	DBP_HUMAN	325
637	Q96IT1	DMIFCFS	ZN496_HUMAN	587
638	Q9UPM6	GCKANTR	LHX6_HUMAN	363
639	Q9Y2P7	QAAHTRK	ZN256_HUMAN	627
640	Q99853	PLCHGGQ	FOXB1_HUMAN	325
641	Q7Z4V0	QESRDQK	ZN438_HUMAN	828
642	P13682	NMFWDMA	ZNF35_HUMAN	527
643	Q6U7Q0	IMCERSH	ZN322_HUMAN	402
644	O00409	TESEPPC	FOXN3_HUMAN	490
645	P12524	CQLGEPK	MYCL_HUMAN	364
646	O60806	SAYVHRN	TBX19_HUMAN	448
647	P57086	QALRWCR	SCND1_HUMAN	179
648	O15209	DSQVDYC	ZBT22_HUMAN	634
649	Q9UMQ3	LHSCTGP	BARX2_HUMAN	279
650	P09630	RTASQDQ	HXC6_HUMAN	235
651	Q96QR8	KMYERRD	PURB_HUMAN	312
652	O43422	MNAGDEA	P52K_HUMAN	761
653	Q8TE12	STGMEGI	LMX1A_HUMAN	382
654	Q9UIW0	NPLCPDR	VAX2_HUMAN	290
655	Q8NFW5	NCKRASP	DMBX1_HUMAN	382
656	Q96HZ4	NCPGIDA	HES6_HUMAN	224
657	Q9Y5B6	LEPLCRY	PAXB1_HUMAN	917
658	Q9NQ69	CRAEENT	LHX9_HUMAN	397
659	P55347	NQDLGIL	PKNX1_HUMAN	436
660	Q9HAK2	SMMGINS	COE2_HUMAN	575
661	Q10587	DPDCVEV	TEF_HUMAN	303
662	O94993	PCRPELH	SOX30_HUMAN	753
663	Q14774	CSSTGPG	HLX_HUMAN	488
664	Q9UKN5	HYISHYS	PRDM4_HUMAN	801
665	P31274	THQPHIG	HXC9_HUMAN	260
666	O15062	NFSANQN	ZBTB5_HUMAN	677
667	O75132	KSPAWKH	ZBED4_HUMAN	1171
668	Q7Z3K6	NFEHALM	MIER3_HUMAN	550
669	Q9UN79	KMSNCGP	SOX13_HUMAN	622
670	Q03701	PQKIKFG	CEBPZ_HUMAN	1054
671	Q96MM3	DCYIECI	ZFP42_HUMAN	310
672	Q9BU19	CHAHSRE	ZN692_HUMAN	519
673	P19622	YNHSTAA	HME2_HUMAN	333
674	Q5SQQ9	SNPLTMA	VAX1_HUMAN	334
675	Q96NM4	DYPSREC	TOX2_HUMAN	488
676	Q8TAU0	QKSCPLK	NKX23_HUMAN	364
677	O14627	TVPMNDM	CDX4_HUMAN	284
678	P17097	TRAQWYY	ZNF7_HUMAN	686
679	Q9UQR0	KILNNAM	SCML2_HUMAN	700
680	Q8WY36	SPMTFDK	BBX_HUMAN	941
681	P13378	QEYFHPG	HXD8_HUMAN	290
682	Q9NPC7	QSCALKE	MYNN_HUMAN	610
683	Q99742	EAPQTQG	NPAS1_HUMAN	590
684	O15370	EPAWCKT	SOX12_HUMAN	315
685	P17040	DWHREAQ	ZSC20_HUMAN	1043
686	Q96RJ6	YPQSCVD	FER3L_HUMAN	166
687	Q9BVI4	LPHMSKP	NOC4L_HUMAN	516
688	P17509	ACDYATA	HXB6_HUMAN	224
689	P15621	FCQEHER	ZNF44_HUMAN	663
690	Q9UDV7	QEEPQCV	ZN282_HUMAN	671
691	P31273	ACHGDAS	HXC8_HUMAN	242
692	Q9BZM3	GTFCVCP	GSX2_HUMAN	304
693	P56179	PYPYVSH	DLX6_HUMAN	175
694	Q12952	PLHWPGT	FOXL1_HUMAN	345
695	Q8N100	HYLPFAG	ATOH7_HUMAN	152
696	Q68G74	MYWKSDP	LHX8_HUMAN	356
697	Q7RTU3	CTICQVP	OLIG3_HUMAN	272
698	O00321	HTDCTTS	ETV2_HUMAN	342
699	Q96LW9	VEEDPIW	ZSC31_HUMAN	406
700	P57721	SIAKEPH	PCBP3_HUMAN	371
701	Q7RTS1	HRYSTQI	BHA15_HUMAN	189
702	P17029	QEEVPTG	ZKSC1_HUMAN	563
703	Q9Y543	EGYSACL	HES2_HUMAN	173
704	Q05215	CFCPRPH	EGR4_HUMAN	589
705	P78413	EPPECEL	IRX4_HUMAN	519
706	P08048	HIKNHPE	ZFY_HUMAN	801
707	Q9UL58	ACTSNKC	ZN215_HUMAN	517
708	O00570	RYDMTAL	SOX1_HUMAN	391
709	P17481	CCEKTHK	HXB8_HUMAN	243
710	Q9UPG8	TMPSAGV	PLAL2_HUMAN	496
711	Q8WTV1	VKQVSPW	THAP3_HUMAN	239
712	Q9HD90	MAKTYVK	NDF4_HUMAN	331
713	Q00444	YCYSGLD	HXC5_HUMAN	222
714	Q8N1L9	MHLCGGN	BATF2_HUMAN	274
715	P17027	NAKLIWH	ZNF23_HUMAN	643
716	P81133	ISPNCFG	SIM1_HUMAN	766
717	O75820	IQETHEC	ZN189_HUMAN	626
718	Q8IVH2	NSDKFCT	FOXP4_HUMAN	680
719	P32314	NWLHENT	FOXN2_HUMAN	431
720	Q9UBG7	TNFHLFM	RBPJL_HUMAN	517
721	Q9UPT8	DSANWYS	ZC3H4_HUMAN	1303
722	Q9Y651	MSKPMDH	SOX21_HUMAN	276
723	P17010	RHHKDVG	ZFX_HUMAN	805
724	Q9UJL9	KMFKGEA	ZF69B_HUMAN	534
725	Q9NQZ8	TYDCSEC	ZNF71_HUMAN	489
726	Q8N0Y2	ACWQCGK	ZN444_HUMAN	327
727	Q9Y5R5	MMEATQA	DMRT2_HUMAN	561
728	Q6XD76	AIGYIKH	ASCL4_HUMAN	172
729	P17026	SWKAGKG	ZNF22_HUMAN	224
730	Q96SC8	DDAWPGR	DMTA2_HUMAN	542
731	Q15776	AARCNGD	ZKSC8_HUMAN	578
732	Q9H4Q3	PEPGDPK	PRD13_HUMAN	707
733	Q3MJ62	EAGTWNV	ZSC23_HUMAN	389
734	Q96A47	CPFPGAM	ISL2_HUMAN	359
735	P17031	QSCPEGW	ZNF26_HUMAN	533
736	Q7Z7L9	IAHQGTH	ZSCA2_HUMAN	614
737	O95076	MDPERCA	ALX3_HUMAN	343
738	P17023	LDICRFG	ZNF19_HUMAN	458
739	Q8N9L1	MNLAAPH	ZIC4_HUMAN	334
740	P17039	RWCTDLQ	ZNF30_HUMAN	623
741	Q8IXZ3	SYPDTSP	SP8_HUMAN	490
742	O15090	MQMATEF	ZN536_HUMAN	1300
743	Q86UZ6	CKLCSRV	ZBT46_HUMAN	589
744	O14709	TVEEFSW	ZN197_HUMAN	1029
745	P78415	VGKIQNW	IRX3_HUMAN	501
746	Q9Y242	SGAGCTY	TCF19_HUMAN	345
747	P35452	YRSGYVG	HXD12_HUMAN	270
748	Q9BYU1	VCRPEKR	PBX4_HUMAN	374
749	Q14590	CIFAPYV	ZN235_HUMAN	738
750	O14771	VEDCSWE	ZN213_HUMAN	459
751	Q6ZNB6	FLVPHSC	NFXL1_HUMAN	911
752	Q6P9G9	QFQYTEA	ZN449_HUMAN	518
753	Q8NAP8	MDVQTDW	ZBT8B_HUMAN	495
754	O43763	SDPLCAH	TLX2_HUMAN	284
755	P17030	EDLWNIH	ZNF25_HUMAN	456
756	Q6NSZ9	VNTRDQE	ZSC25_HUMAN	544
757	Q8TF39	TSDIIKH	ZN483_HUMAN	744
758	Q9BUG6	ESCNRPG	ZSA5A_HUMAN	496
759	P52954	HTTSKEC	LBX1_HUMAN	281
760	Q7Z6R9	YYQQLHH	AP2D_HUMAN	452
761	O95416	NCTAWST	SOX14_HUMAN	240
762	Q16559	IEDCGVP	TAL2_HUMAN	108
763	Q8NCK3	KKMHNKE	ZN485_HUMAN	441
764	Q9UJV8	SDDHAHR	PURG_HUMAN	347
765	Q9H2C1	DYYGPGS	LHX5_HUMAN	402
766	Q9BXK1	PMSAYSE	KLF16_HUMAN	252
767	P51815	HLMAHQG	ZN75D_HUMAN	510
768	Q9H4T2	QKCSPHR	ZSC16_HUMAN	348
769	Q9UK13	VPCQIEA	ZN221_HUMAN	617
770	Q9NY43	DFRLGDS	BARH2_HUMAN	387
771	O60925	TTKKINM	PFD1_HUMAN	122
772	Q8TD94	WENSGEA	KLF14_HUMAN	323
773	P31277	PQTTSCQ	HXD11_HUMAN	338
774	Q99811	TTPGVNM	PRRX2_HUMAN	253
775	A6NHT5	DDDKKPC	HMX3_HUMAN	357
776	Q99687	SGCREDL	MEIS3_HUMAN	375
777	P52740	KLTLVHH	ZN132_HUMAN	706
778	P59923	LHQETHT	ZN445_HUMAN	1031
779	Q9H930	SCIFCRV	SP14L_HUMAN	580
780	Q8N587	KAFLRWS	ZN561_HUMAN	486
781	Q9H2Z4	YKKFGGM	NKX24_HUMAN	354
782	O75541	CPLCQLE	ZN821_HUMAN	412
783	Q96LX8	KRTHIKN	ZN597_HUMAN	424
784	Q96T25	HLQHHAP	ZIC5_HUMAN	663
785	Q96LU7	QVKGACY	MRFL_HUMAN	910
786	Q96IQ9	RGRYSCL	ZN414_HUMAN	312
787	Q3C1V8	FFTSGMQ	BSH_HUMAN	233
788	Q8N3X6	FNMTDSG	LCORL_HUMAN	602
789	P98182	NIFHSQE	ZN200_HUMAN	395
790	O14753	KCHNETK	OVOL1_HUMAN	267
791	A6NNA5	KGSPLCS	DRGX_HUMAN	263
792	Q8NDX6	ASKKMMP	ZN740_HUMAN	193
793	Q8NFJ8	CKQCTDK	BHE22_HUMAN	381
794	Q2VY69	ISHTCNE	ZN284_HUMAN	593
795	A6NJ46	FSEMKAP	NKX63_HUMAN	265
796	Q14549	ESPHSDE	GBX1_HUMAN	363
797	Q96NK8	VERVKFR	NDF6_HUMAN	337
798	Q96IU2	GCVITKV	ZBED3_HUMAN	234
799	Q5XKR4	MLPGEDI	OTP_HUMAN	325
800	Q5EBL2	LVYRCDG	ZN628_HUMAN	1059
801	Q9UD57	EPSCAKP	NKX12_HUMAN	310
802	Q9BZI1	HKQSSDS	IRX2_HUMAN	471
803	Q8NCA9	DLLFHEH	ZN784_HUMAN	323
804	Q8NB15	RIPSTVC	ZN511_HUMAN	252
805	P31267	IACNRAS	HXA6_HUMAN	233
806	Q8TBB0	RLEAFCW	THAP6_HUMAN	222
807	Q3SY56	HPGTEDG	SP6_HUMAN	376
808	Q3KNW1	PWDRSSA	SNAI3_HUMAN	292
809	Q6BEB4	EDIPWWS	SP5_HUMAN	398
810	Q6R2W3	VWSQLFK	SCND3_HUMAN	1325
811	P61129	DIPFSQH	ZC3H6_HUMAN	1189
812	A6NK53	HCVRQRI	ZN233_HUMAN	670
813	Q9BZE3	QHAQISA	BARH1_HUMAN	327
814	Q6ZV50	THMGQGR	RFX8_HUMAN	586
815	Q5T619	CDKAYTW	ZN648_HUMAN	568
816	Q6ZN32	SLPGAWH	ETV3L_HUMAN	361
817	P31275	SFNRSCE	HXC12_HUMAN	282
818	A6NJL1	IVMKGGP	ZSA5B_HUMAN	495
819	P0CG40	SGQSAFI	SP9_HUMAN	484
820	Q9P2Z0	TQTDELW	THA10_HUMAN	257
821	Q9HC44	HRHWNGN	GPBL1_HUMAN	474
822	P0C6A0	RPRKQLN	ZGLP1_HUMAN	271
823	Q2M1V0	WETQPLP	ISX_HUMAN	245
824	Q7Z353	PHCKNAS	HDX_HUMAN	690
825	A6NMT0	MMFPSLI	DBX1_HUMAN	343
826	A6NKF2	RHAYTAT	ARI3C_HUMAN	412
827	Q96MA1	KQCLCEK	DMRTB_HUMAN	342
828	Q03828	RGLHSPV	EVX2_HUMAN	476
829	Q6XYB7	MNSGRQP	LBX2_HUMAN	198
830	Q5VYV0	WPHVGML	FOXB2_HUMAN	432
831	O75157	QPNFVIG	T22D2_HUMAN	780
832	Q9BTP6	TPMPHNK	ZBED2_HUMAN	218
833	Q6ZNG2	PCPSIWE	DBX2_HUMAN	339
834	Q9H8Y1	VLQRNIY	VRTN_HUMAN	702
835	A6NLW8	RCRTSYT	DUXA_HUMAN	204
